# Temporally specific gene expression and chromatin remodeling programs regulate a conserved *Pdyn* enhancer

**DOI:** 10.1101/2023.06.02.543489

**Authors:** Robert A. Phillips, Ethan Wan, Jennifer J. Tuscher, David Reid, Olivia R. Drake, Lara Ianov, Jeremy J. Day

## Abstract

Neuronal and behavioral adaptations to novel stimuli are regulated by temporally dynamic waves of transcriptional activity, which shape neuronal function and guide enduring plasticity. Neuronal activation promotes expression of an immediate early gene (IEG) program comprised primarily of activity-dependent transcription factors, which are thought to regulate a second set of late response genes (LRGs). However, while the mechanisms governing IEG activation have been well studied, the molecular interplay between IEGs and LRGs remain poorly characterized. Here, we used transcriptomic and chromatin accessibility profiling to define activity-driven responses in rat striatal neurons. As expected, neuronal depolarization generated robust changes in gene expression, with early changes (1 h) enriched for inducible transcription factors and later changes (4 h) enriched for neuropeptides, synaptic proteins, and ion channels. Remarkably, while depolarization did not induce chromatin remodeling after 1 h, we found broad increases in chromatin accessibility at thousands of sites in the genome at 4 h after neuronal stimulation. These putative regulatory elements were found almost exclusively at non-coding regions of the genome, and harbored consensus motifs for numerous activity-dependent transcription factors such as AP-1. Furthermore, blocking protein synthesis prevented activity-dependent chromatin remodeling, suggesting that IEG proteins are required for this process. Targeted analysis of LRG loci identified a putative enhancer upstream of *Pdyn* (prodynorphin), a gene encoding an opioid neuropeptide implicated in motivated behavior and neuro-psychiatric disease states. CRISPR-based functional assays demonstrated that this enhancer is both necessary and sufficient for *Pdyn* transcription. This regulatory element is also conserved at the human *PDYN* locus, where its activation is sufficient to drive *PDYN* transcription in human cells. These results suggest that IEGs participate in chromatin remodeling at enhancers and identify a conserved enhancer that may act as a therapeutic target for brain disorders involving dysregulation of *Pdyn*.
