## Supplementary material for "Temporally specific gene expression and chromatin remodeling programs regulate a conserved *Pdyn* enhancer": Table S4

### Sheet: Sheet1
Name	Sequence (5'-->3')	Type
Human PDYN Forward	TGGCACACTCTATCTCGCTG	Primer
Human PDYN Reverse	TCTGGTTGTCCCACTTGAGC	Primer
Human RPL13a Forward		Primer
Human RPL13a Reverse		Primer
Rat Gapdh Forward	ACCTTTCATGCTGGGGCTGGC	Primer
Rat Gapdh Reverse	GGGCTGAGTTGGGATGGGGACT	Primer
Rat Pdyn Forward	CAGGGCTCCTTCTGAATCTTG	Primer
Rat Pdyn Reverse	AGATCTCAAAGCCTGTGGATGA	Primer
Pdyn DAR gRNA 1 (Rat)	ATACGAAAGCAATCACCCCG	gRNA
Pdyn DAR gRNA 2 (Rat)	CACGTGACGCTGAGAACTGC	gRNA
Pdyn DAR gRNA 3 (Rat)	TACGAAAGCAATCACCCCGT	gRNA
Pdyn DAR gRNA 4 (Rat)	CACCTTTGTATTTCGAAGGC	gRNA
Pdyn DAR gRNA 1 (Human)	AGAAGAGAGCCATGAATCGT	gRNA
Pdyn DAR gRNA 2 (Human)	ATTCGAGCAGATTCAGGGAG	gRNA
Pdyn DAR gRNA 3 (Human)	CTTCTGAGGTCCTAAAGTCG	gRNA
LacZ gRNA	TGCGAATACGCCCACGCGAT	gRNA
